# Screening for genes that accelerate the epigenetic ageing clock in humans reveals a role for the H3K36 methyltransferase NSD1

**DOI:** 10.1101/545830

**Authors:** Daniel E. Martin-Herranz, Erfan Aref-Eshghi, Marc Jan Bonder, Thomas M. Stubbs, Oliver Stegle, Bekim Sadikovic, Wolf Reik, Janet M. Thornton

## Abstract

**Background:** Epigenetic clocks are mathematical models that predict the biological age of an individual using DNA methylation data, and which have emerged in the last few years as the most accurate biomarkers of the ageing process. However, little is known about the molecular mechanisms that control the rate of such clocks. Here, we have examined the human epigenetic clock in patients with a variety of developmental disorders, harbouring mutations in proteins of the epigenetic machinery.

**Results:** Using the Horvath epigenetic clock, we performed an unbiased screen for epigenetic age acceleration (EAA) in the blood of these patients. We demonstrate that loss-of-function mutations in the H3K36 histone methyltransferase NSD1, which cause Sotos syndrome, substantially accelerate epigenetic ageing. Furthermore, we show that the normal ageing process and Sotos syndrome share methylation changes and the genomic context in which they occur. Finally, we found that the Horvath clock CpG sites are characterised by a higher Shannon methylation entropy when compared with the rest of the genome, which is dramatically decreased in Sotos syndrome patients.

**Conclusions:** These results suggest that the H3K36 methylation machinery is a key component of the *epigenetic maintenance system* in humans, which controls the rate of epigenetic ageing, and this role seems to be conserved in model organisms. Our observations provide novel insights into the mechanisms behind the epigenetic ageing clock and we expect will shed light on the different processes that erode the human epigenetic landscape during ageing.
