## Supplementary material for "Screening for genes that accelerate the epigenetic ageing clock in humans reveals a role for the H3K36 methyltransferase NSD1": Additional_file_4.xlsx

### Sheet: minfi_estimateCellCounts
Name	minfi
Gold-standard pre-processing*	SQN		*SQN is performed together on sample and reference at the same time
Reference pre-processing*	SQN
Probes in reference	100
Algorithm	Houseman CP/QP
Implementation	EpiDISH::epidish
Mean RMSE	2.32464
Mean MAE	2.01365
Mean R^2	0.947258

### Sheet: EpiDISH_centDHSbloodDMC.m
Name	dhs_dif1_houseman	dhs_NB_houseman	dhs_dif2_houseman	dhs_NFB_houseman	dhs_dif1_cibersort	dhs_NB_cibersort	dhs_dif2_cibersort	dhs_NFB_cibersort	dhs_dif1_rpc	dhs_NB_rpc	dhs_dif2_rpc	dhs_NFB_rpc
Gold-standard pre-processing	Noob+BMIQ	Noob+BMIQ	Noob+Filtering+BMIQ	Noob+Filtering+BMIQ	Noob+BMIQ	Noob+BMIQ	Noob+Filtering+BMIQ	Noob+Filtering+BMIQ	Noob+BMIQ	Noob+BMIQ	Noob+Filtering+BMIQ	Noob+Filtering+BMIQ
Reference pre-processing	Default	Noob+BMIQ	Default	Noob+Filtering+BMIQ	Default	Noob+BMIQ	Default	Noob+Filtering+BMIQ	Default	Noob+BMIQ	Default	Noob+Filtering+BMIQ
Probes in reference	333	333	316	316	333	333	316	316	333	333	316	316
Algorithm	Houseman CP/QP	Houseman CP/QP	Houseman CP/QP	Houseman CP/QP	CIBERSORT	CIBERSORT	CIBERSORT	CIBERSORT	RPC	RPC	RPC	RPC
Implementation	EpiDISH::epidish	EpiDISH::epidish	EpiDISH::epidish	EpiDISH::epidish	EpiDISH::epidish	EpiDISH::epidish	EpiDISH::epidish	EpiDISH::epidish	EpiDISH::epidish	EpiDISH::epidish	EpiDISH::epidish	EpiDISH::epidish
Mean RMSE	4.80394	4.93984	6.17307	6.11937	2.39139	2.85783	2.9751	3.06843	2.04207	2.52887	2.96528	3.07554
Mean MAE	3.84302	4.1559	5.24692	5.31852	1.9502	2.38327	2.4714	2.54035	1.70323	2.16893	2.38869	2.52655
Mean R^2	0.778326	0.806206	0.77789	0.781563	0.870222	0.84534	0.855189	0.857105	0.887304	0.870476	0.87216	0.86107

### Sheet: IDOL_450K
Name	idol_NB_houseman	idol_NFB_houseman	idol_NB_cibersort	idol_NFB_cibersort	idol_NB_rpc	idol_NFB_rpc
Gold-standard pre-processing	Noob+BMIQ	Noob+Filtering+BMIQ	Noob+BMIQ	Noob+Filtering+BMIQ	Noob+BMIQ	Noob+Filtering+BMIQ
Reference pre-processing	Noob+BMIQ	Noob+Filtering+BMIQ	Noob+BMIQ	Noob+Filtering+BMIQ	Noob+BMIQ	Noob+Filtering+BMIQ
Probes in reference	300	281	300	281	300	281
Algorithm	Houseman CP/QP	Houseman CP/QP	CIBERSORT	CIBERSORT	RPC	RPC
Implementation	EpiDISH::epidish	EpiDISH::epidish	EpiDISH::epidish	EpiDISH::epidish	EpiDISH::epidish	EpiDISH::epidish
Mean RMSE	2.03469	1.92697	2.19972	1.98183	2.25997	2.01219
Mean MAE	1.6778	1.54977	1.79578	1.62157	1.88124	1.62884
Mean R^2	0.96321	0.967181	0.962573	0.970443	0.967943	0.969167
