## Supplementary material for "Screening for genes that accelerate the epigenetic ageing clock in humans reveals a role for the H3K36 methyltransferase NSD1": Additional_file_5.csv

File_ID	Feature_type	Data_type	Genome_assembly	Tissue	Age_years	Sex	Source
ENCFF516PTT	EZH2	fold change over control	hg19	B cell	27	Female	ENCODE
ENCFF071CIY	RNF2	fold change over control	hg19	K562	NA	NA	ENCODE
ENCFF857HEZ	RNF2	fold change over control	hg19	K562	NA	NA	ENCODE
ENCFF320VKN	RNF2	fold change over control	hg19	K562	NA	NA	ENCODE
ENCFF847TGB	RNF2	fold change over control	hg19	K562	NA	NA	ENCODE
ENCFF737OJY	H3K27ac	fold change over control	hg19	PBMC	32	Male	ENCODE
ENCFF303YKC	H3K4me3	fold change over control	hg19	PBMC	32	Male	ENCODE
ENCFF643USH	H3K36me3	fold change over control	hg19	PBMC	32	Male	ENCODE
ENCFF249WVX	H3K36me3	fold change over control	hg19	PBMC	28	Male	ENCODE
ENCFF759GIZ	H3K27ac	fold change over control	hg19	PBMC	28	Female	ENCODE
ENCFF412KUE	H3K27me3	fold change over control	hg19	PBMC	32	Male	ENCODE
ENCFF455IGC	H3K9ac	fold change over control	hg19	PBMC	28	Male	ENCODE
ENCFF457WMB	H3K4me1	fold change over control	hg19	PBMC	32	Male	ENCODE
ENCFF211ORP	H3K9ac	fold change over control	hg19	PBMC	27	Male	ENCODE
ENCFF171WZC	H3K9me3	fold change over control	hg19	PBMC	27	Male	ENCODE
ENCFF573QMJ	H3K4me3	fold change over control	hg19	PBMC	27	Male	ENCODE
ENCFF150RIG	H3K27me3	fold change over control	hg19	PBMC	28	Female	ENCODE
ENCFF033IPJ	H3K9me3	fold change over control	hg19	PBMC	28	Female	ENCODE
ENCFF796FFT	H3K4me3	fold change over control	hg19	PBMC	28	Female	ENCODE
ENCFF100NYH	H3K4me1	fold change over control	hg19	PBMC	27	Male	ENCODE
ENCFF713QZB	H3K9me3	fold change over control	hg19	PBMC	32	Male	ENCODE
ENCFF265VZG	H3K27me3	fold change over control	hg19	PBMC	28	Male	ENCODE
ENCFF319EBK	H3K9me3	fold change over control	hg19	PBMC	28	Male	ENCODE
ENCFF754LBN	RNA_seq	minus strand signal of unique reads	hg19	PBMC	52	Female	ENCODE
ENCFF398HDS	RNA_seq	plus strand signal of unique reads	hg19	PBMC	52	Female	ENCODE
GSM923447	Replication_timing	Wavelet-transformed signals	hg19	IMR90	NA	Female	GEO
GSM1289416	LaminB1	Normalised read counts	hg19	IMR90	NA	NA	GEO
